# Long-term CRISPR array dynamics and stable host-virus co-existence in subsurface fractured shales

**DOI:** 10.1101/2023.02.03.526977

**Authors:** Kaela K. Amundson, Simon Roux, Jenna L. Shelton, Michael J. Wilkins

**Affiliations:** Colorado State University, Fort Collins, CO, USA; DOE Joint Genome Institute, Lawrence Berkeley National Laboratory, Berkeley, CA, USA; United States Geological Survey, Reston, VA, USA

## Abstract

Viruses are the most ubiquitous biological entities on earth. Even so, elucidating the impact of viruses on microbial communities and associated ecosystem processes often requires identification of strong host-virus linkages – an undeniable challenge in many ecosystems. Subsurface fractured shales present a unique opportunity to first make these strong linkages and subsequently reveal complex long-term host-virus dynamics and trends in CRISPR array size and frequency. Here, we sampled two replicated sets of fractured shale wells for nearly 800 days (Denver-Julesburg Basin, Colorado, USA). We identified a relatively diverse microbial community with widely encoded CRISPR viral defense systems, which facilitated 2,110 CRISPR-based viral linkages across 90 host MAGs representing 25 phyla. Leveraging these linkages with timeseries data across differing well ages, we observed how patterns of host-virus co-existence develop and converge in this closed ecosystem through time. We observed a transition to smaller CRISPR arrays in older, more established wells, potentially reflecting a natural progression where CRISPR arrays harbor fewer, yet more effective spacers that target viral genes with fewer mutations. Together, our findings shed light on the complexities of host-virus temporal dynamics as well as possible drivers of spacer loss and acquisition within CRISPR arrays of diverse microbial populations through time.
