## Supplemental Table 1 for "Long-term CRISPR array dynamics and stable host-virus co-existence in subsurface fractured shales"

### Sheet: MetaG-Sequencing
Sample ID	Well	New or Established?	Day	Total # reads	Total sequencing (Gbp)	Total sequencing after QC (bp)	assembly method	% Reads mapped to assembly	Longest contig	Number of contigs	N50 all contigs (bp)	Number of contigs >5000
JMDJ12	DJB-6	New	37	48227948	14468384400	14347195200	IDBA-UD	0.779	99973	163150	980	1979
JMDJ24	DJB-6	New	39	59134235	17740270500	17603522700	IDBA-UD	0.835	106002	86859	1614	1406
JMDJ28	DJB-6	New	40	137839524	41351857200	41136045000	IDBA-UD	0.5863	264935	343361	547	1716
JMDJ35	DJB-6	New	41	79520413	23856123900	23708087100	IDBA-UD	0.6547	162777	120325	413	501
DJKA49	DJB-6	New	72	71566918	21470075400	21322720800	IDBA-UD	0.8225	161281	117427	993	1048
DJKA57	DJB-6	New	97	88621020	26586306000	26407759500	IDBA-UD	0.792	229285	155433	1103	1406
DJKA65	DJB-6	New	131	68439632	20531889600	20396694900	IDBA-UD	0.7321	97379	106320	1005	1014
DJKA73	DJB-6	New	164	82813778	24844133400	24663198000	IDBA-UD	0.8224	275206	121616	2029	1905
DJKA81	DJB-6	New	199	67267358	20180207400	20039935800	IDBA-UD	0.8252	280919	114901	3321	2930
DJKA89	DJB-6	New	237	51185864	15355759200	15217138200	IDBA-UD	0.8487	485571	104080	3180	2932
DJKA97	DJB-6	New	292	104580007	31374002100	31106234400	IDBA-UD	0.8656	332018	185687	3403	4980
DJKA105	DJB-6	New	342	91341698	27402509400	27188940900	IDBA-UD	0.8023	338926	211685	2248	4494
DJKA113	DJB-6	New	408	98871021	29661306300	29419613700	IDBA-UD	0.7985	519908	293688	2461	6208
DJKA121	DJB-6	New	513	100052748	30015824400	29736920100	IDBA-UD	0.8597	444179	137270	2556	3455
DJKA129	DJB-6	New	773	82427309	24728192700	24529686000	IDBA-UD	0.8688	180489	175682	1858	2905
DJKA41	DJB-6	New	54	91206645	27361993500	27142123500	IDBA-UD	0.8134	119701	194114	1101	2330
JMDJ11	DJB-5	New	37	79190272	23757081600	23599035300	IDBA-UD	0.817	27571	104020	225	328
JMDJ23	DJB-5	New	39	41439531	12431859300	12317422200	IDBA-UD	0.7939	258117	38695	1712	334
DJKA40	DJB-5	New	54	130788388	39236516400	38958744300	IDBA-UD	0.706	247046	219230	1044	1800
DJKA48	DJB-5	New	72	102250733	30675219900	30457769400	IDBA-UD	0.7862	283739	203870	1350	1975
DJKA56	DJB-5	New	97	53884885	16165465500	16018693800	IDBA-UD	0.8136	123153	90400	1451	1212
DJKA64	DJB-5	New	131	60479970	18143991000	17979990600	IDBA-UD	0.7581	244160	140258	1901	2263
DJKA72	DJB-5	New	164	60814315	18244294500	18083628300	IDBA-UD	0.7707	99539	149424	1102	1743
DJKA80	DJB-5	New	199	59950480	17985144000	17811522900	IDBA-UD	0.7689	236259	131645	1434	1863
DJKA88	DJB-5	New	237	49456477	14836943100	14703584100	IDBA-UD	0.7696	121051	112931	1569	1682
DJKA96	DJB-5	New	292	51729731	15518919300	15361032600	IDBA-UD	0.7506	124930	130875	1046	1215
DJKA104	DJB-5	New	342	54320027	16296008100	16149170100	IDBA-UD	0.8161	174264	189329	1563	2967
DJKA112	DJB-5	New	408	29656960	8897088000	8814690900	IDBA-UD	0.3714	112008	75621	1257	1253
DJKA120	DJB-5	New	513	41115391	12334617300	12225929100	IDBA-UD	0.8167	241279	151641	1832	2903
DJKA128	DJB-5	New	773	81720838	24516251400	24361055400	IDBA-UD	0.7496	190827	207051	2038	4387
JMDJ06	DJB-4	New	27	56556611	16966983300	16859667300	IDBA-UD	0.8509	121538	50992	734	466
JMDJ10	DJB-4	New	28	49480803	14844240900	14731106100	IDBA-UD	0.8616	73267	46009	625	288
JMDJ15	DJB-4	New	29	37511917	11253575100	9584819100	IDBA-UD	0.8294	36214	21571	735	191
DJKA39	DJB-4	New	45	64464823	19339446900	8015471475	IDBA-UD	0.8345	234753	91876	3134	2378
DJKA47	DJB-4	New	63	45374793	13612437900	13516002900	IDBA-UD	0.8623	339029	86237	3679	2355
DJKA55	DJB-4	New	88	58179299	17453789700	17345895600	IDBA-UD	0.8398	206827	94412	1110	1321
DJKA63	DJB-4	New	122	62737550	18821265000	18709043100	IDBA-UD	0.8901	222301	172181	1201	2284
DJKA71	DJB-4	New	155	44739714	13421914200	13328391600	IDBA-UD	0.8726	233388	89816	1415	1450
DJKA79	DJB-4	New	190	51860929	15558278700	15469347600	IDBA-UD	0.862	315606	162819	1394	2429
DJKA87	DJB-4	New	228	30226907	9068072100	8973394500	IDBA-UD	80.79%	236484	154252	1107	1794
DJKA95	DJB-4	New	283	55227855	16568356500	16436585400	IDBA-UD	0.7628	246341	193147	1444	2695
DJKA103	DJB-4	New	332	49722169	14916650700	14792119800	IDBA-UD	0.777	176456	136912	1658	2416
DJKA111	DJB-4	New	398	48317078	14495123400	14361596100	IDBA-UD	0.7711	318272	188895	1456	3038
DJKA119	DJB-4	New	503	49535413	14860623900	14721399000	IDBA-UD	0.7955	180560	163266	1392	2272
DJKA127	DJB-4	New	763	69229928	20768978400	20628309600	IDBA-UD	0.8211	329352	143187	2118	2811
JMDJ14	DJB-3	Established	1000	48864662	14659398600	14525401800	IDBA-UD	0.8825	138155	73689	659	466
DJKA43	DJB-3	Established	1017	130701586	39210475800	38950871400	IDBA-UD	0.8416	103513	259082	1193	3062
DJKA54	DJB-3	Established	1035	102957164	30887149200	30675640500	IDBA-UD	0.8365	173937	350295	1321	5007
DJKA62	DJB-3	Established	1060	132184166	39655249800	39390324300	IDBA-UD	0.7194	162246	386357	1137	4312
DJKA70	DJB-3	Established	1094	116388212	34916463600	34676565900	IDBA-UD	0.8385	287184	342175	1298	4635
DJKA78	DJB-3	Established	1127	80403125	24120937500	23953971600	IDBA-UD	0.8183	331622	329099	1803	6175
DJKA86	DJB-3	Established	1162	92604986	27781495800	27600943500	IDBA-UD	0.8572	169599	256312	1288	3350
DJKA102	DJB-3	Established	1255	107724124	32317237200	32049469800	IDBA-UD	0.7865	331622	404069	1764	6974
DJKA110	DJB-3	Established	1301	98826786	29648035800	29406571200	IDBA-UD	0.7749	325140	332387	1882	6186
DJKA118	DJB-3	Established	1367	100850335	30255100500	30020207100	IDBA-UD	0.8433	252885	305694	1349	3935
DJKA126	DJB-3	Established	1472	79726635	23917990500	23746916400	IDBA-UD	0.8433	329985	455099	1863	8312
JMDJ19	DJB-2	Established	1006	56255608	16876682400	16717828200	IDBA-UD	0.7495	210482	110463	1263	1708
DJKA46	DJB-2	Established	1022	65237731	19571319300	19410448200	IDBA-UD	0.8219	133247	152977	1257	2206
DJKA51	DJB-2	Established	1040	86815548	26044664400	25833490200	IDBA-UD	0.8234	239484	190585	1771	3615
DJKA59	DJB-2	Established	1065	93796566	28138969800	27924037200	IDBA-UD	0.7907	229691	265232	2112	5702
DJKA67	DJB-2	Established	1132	121008820	36302646000	36030837600	IDBA-UD	81.45%	260656	299652	1075	3191
DJKA75	DJB-2	Established	1167	126109351	37832805300	37569122700	IDBA-UD	0.7904	185040	220281	1800	4262
DJKA83	DJB-2	Established	1205	87772225	26331667500	26152356300	IDBA-UD	0.8681	331622	253848	1406	3729
DJKA99	DJB-2	Established	1260	111371795	33411538500	33128081700	IDBA-UD	0.8752	347272	331285	1899	6743
DJKA107	DJB-2	Established	1309	101084393	30325317900	30080538900	IDBA-UD	0.8404	507378	1397176	1067	15239
DJKA115	DJB-2	Established	1375	113845311	34153593300	33877521900	IDBA-UD	0.8277	325943	291948	1363	4133
DJKA123	DJB-2	Established	1480	101123766	30337129800	30110350800	IDBA-UD	0.8342	313869	274740	2088	6300
JMDJ20	DJB-1	Established	1003	34211744	10263523200	10161598500	IDBA-UD	87.51%	37068	51494	532	217
DJKA45	DJB-1	Established	1019	30947519	9284255700	9166440600	IDBA-UD	0.7167	104870	65364	1268	1099
DJKA52	DJB-1	Established	1037	44184098	13255229400	13090433400	IDBA-UD	0.8179	213023	138928	1776	2664
DJKA60	DJB-1	Established	1062	42261765	12678529500	12537885600	IDBA-UD	0.7926	178937	150505	2297	3282
DJKA68	DJB-1	Established	1096	70249265	21074779500	20845187700	IDBA-UD	0.81	150389	198683	1780	3477
DJKA76	DJB-1	Established	1129	41365336	12409600800	12256614900	IDBA-UD	0.8652	172735	143301	1692	2709
DJKA84	DJB-1	Established	1164	35153640	10546092000	10427035200	IDBA-UD	0.8187	172735	128989	2427	2895
DJKA100	DJB-1	Established	1257	40158885	12047665500	11916060600	IDBA-UD	0.8696	213032	179147	1617	3452
DJKA108	DJB-1	Established	1306	46097917	13829375100	13704879300	IDBA-UD	0.7788	192598	152378	1472	2581
DJKA116	DJB-1	Established	1372	41377999	12413399700	12272096100	IDBA-UD	85.32%	223519	167490	2547	4841
DJKA124	DJB-1	Established	1477	58837800	17651340000	17471622600	IDBA-UD	0.7611	279534	374475	1488	6442

### Sheet: 16S-Sequencing
Sample ID	Well	New or Established?	Day	# reads
JMDJ12	DJB-6	New	37	71894
JMDJ24	DJB-6	New	39	86483
JMDJ28	DJB-6	New	40	80418
JMDJ35	DJB-6	New	41	70049
DJKA49	DJB-6	New	72	113996
DJKA57	DJB-6	New	97	114618
DJKA65	DJB-6	New	131	105631
DJKA73	DJB-6	New	164	16619
DJKA81	DJB-6	New	199	109315
DJKA89	DJB-6	New	237	111562
DJKA97	DJB-6	New	292	89840
DJKA105	DJB-6	New	342	30161
DJKA113	DJB-6	New	408	272667
DJKA121	DJB-6	New	513	131970
DJKA129	DJB-6	New	773	128166
DJKA41	DJB-6	New	54	158959
JMDJ11	DJB-5	New	37	121936
JMDJ23	DJB-5	New	39	10508
DJKA40	DJB-5	New	54	19630
DJKA48	DJB-5	New	72	18401
DJKA56	DJB-5	New	97	77124
DJKA64	DJB-5	New	131	7437
DJKA72	DJB-5	New	164	90444
DJKA80	DJB-5	New	199	95561
DJKA88	DJB-5	New	237	114349
DJKA96	DJB-5	New	292	25464
DJKA104	DJB-5	New	342	39255
DJKA112	DJB-5	New	408	94804
DJKA120	DJB-5	New	513	137469
DJKA128	DJB-5	New	773	226821
JMDJ06	DJB-4	New	27	179536
JMDJ10	DJB-4	New	28	117097
JMDJ15	DJB-4	New	29	178823
DJKA39	DJB-4	New	45	14979
DJKA47	DJB-4	New	63	167020
DJKA55	DJB-4	New	88	8221
DJKA63	DJB-4	New	122	64859
DJKA71	DJB-4	New	155	39828
DJKA79	DJB-4	New	190	115210
DJKA87	DJB-4	New	228	95955
DJKA95	DJB-4	New	283	57951
DJKA103	DJB-4	New	332	126577
DJKA111	DJB-4	New	398	164208
DJKA119	DJB-4	New	503	211635
DJKA127	DJB-4	New	763	198263
JMDJ14	DJB-3	Established	1000	117523
DJKA43	DJB-3	Established	1017	58227
DJKA54	DJB-3	Established	1035	83271
DJKA62	DJB-3	Established	1060	122394
DJKA70	DJB-3	Established	1094	186769
DJKA78	DJB-3	Established	1127	141312
DJKA86	DJB-3	Established	1162	100608
DJKA102	DJB-3	Established	1255	957
DJKA110	DJB-3	Established	1301	411881
DJKA118	DJB-3	Established	1367	139926
DJKA126	DJB-3	Established	1472	245743
JMDJ19	DJB-2	Established	1006	161792
DJKA46	DJB-2	Established	1022	5506
DJKA51	DJB-2	Established	1040	9965
DJKA59	DJB-2	Established	1065	19103
DJKA67	DJB-2	Established	1132	115414
DJKA75	DJB-2	Established	1167	121359
DJKA83	DJB-2	Established	1205	34137
DJKA99	DJB-2	Established	1260	59526
DJKA107	DJB-2	Established	1309	22476
DJKA115	DJB-2	Established	1375	134836
DJKA123	DJB-2	Established	1480	254033
JMDJ20	DJB-1	Established	1003	6523
DJKA45	DJB-1	Established	1019	155263
DJKA52	DJB-1	Established	1037	113784
DJKA60	DJB-1	Established	1062	2130
DJKA68	DJB-1	Established	1096	10607
DJKA76	DJB-1	Established	1129	102210
DJKA84	DJB-1	Established	1164	140995
DJKA100	DJB-1	Established	1257	164719
DJKA108	DJB-1	Established	1306	75685
DJKA116	DJB-1	Established	1372	144891
DJKA124	DJB-1	Established	1477	341869
